# Reversible control of T cell exhaustion by NR4A transcription factors revealed through targeted protein degradation

**DOI:** 10.64898/2026.02.02.701413

**Authors:** Erik Ehinger, Kristy C Perez, Emi Sanchez, Bruno Villalobos Reveles, Barsha Dash, Leo Josue Arteaga-Vazquez, Eric Johnson, Anjana Rao, Patrick G Hogan

## Abstract

Tumor-infiltrating CD8^+^ T cells (TILs) show progressive loss of effector function and upregulation of inhibitory receptors. NR4A transcription factors have emerged as key regulators of this dysfunctional state. Here we developed degron-based systems enabling rapid degradation of endogenous NR4A proteins in both mouse and primary human T cells. We demonstrate that the continuous presence of each NR4A protein is required to maintain suppression of effector cytokines and expression of co-inhibitory receptors; degradation of individual NR4A proteins rapidly restored these functional features, with each NR4A protein exerting prominent effects on distinct as well as overlapping subsets of genes and surface markers associated with effector, memory and exhaustion programs. Transcriptional profiling of phenotypically defined populations revealed both shared and unique gene programs across NR4A family members. Through CRISPR-mediated endogenous gene editing in primary human CD8^+^ T cells, we show that targeted degradation of NR4A proteins with a small molecule degrader can maintain cytokine expression and suppress inhibitory receptor expression in cells subjected to chronic stimulation, providing a framework for a powerful strategy for therapeutic intervention.

**One Sentence Summary:** Targeted degradation of endogenous NR4A proteins reveals that individual family members maintain features of T cell dysfunction through overlapping as well as non-redundant mechanisms, providing a therapeutic strategy to restore anti-tumor function.
