## Supplementary material for "Reversible control of T cell exhaustion by NR4A transcription factors revealed through targeted protein degradation": Table S1

### Sheet: Sheet1
Summary of marker changes between vehicle and dTAG-13 treated human CD8+ T cells. Degradation of indicated marker either leads to an increase in frequency or MFI (+), no significant change (ns), or a decrease in frequency or MFI (-).
Donor 1					Donor 2
Degradation of	NR4A1	NR4A2	NR4A3		NR4A1	NR4A2	NR4A3
Freq. IFNg+	+	+	ns		ns	+	ns
MFI IFNg	+	+	ns		ns	+	-
Freq. TNF+	+	ns	ns		+	-	ns
MFI TNF	ns	+	ns		ns	+	ns
Freq. TNF+IFNg+	+	+	ns		+	+	ns
Freq. IL-2+	ns	ns	ns		ns	+	ns
Degradation of	NR4A1	NR4A2	NR4A3		NR4A1	NR4A2	NR4A3
MFI PD-1	ns	ns	ns		ns	+	ns
Freq. TIM3+	+	+	ns		ns	ns	ns
Freq. LAG3+	ns	+	ns		ns	ns	-
Freq. CD62L	ns	+	+		ns	+	ns
Freq. TOX+	+	ns	-		n/a	n/a	n/a
