## Supplementary material for "Reversible control of T cell exhaustion by NR4A transcription factors revealed through targeted protein degradation": Table S4

### Sheet: LEGs_1v2
Leading Edge genes enriched in at least 3 datasets
NR4A2core	NR4A1core
Chsy1	Dapl1
Entpd1	Tbc1d4
Plac8	Abca3
Sytl2	Lad1
2900026A02Rik	Emb
Neb	Bmyc
Adam8	Rab37
Gzma	Map4k4
Gzmb	Nsg2
Ccl4	Btla
Prf1	Xcl1
Filip1	Sh2b3
Glrx	Cpne3
Id2	Cd200
Havcr2	Synpo
Il10	Parp3
Ccr5	Ccr7
Lat2	Zhx2
Cdkn1a	Tlr1
Cxcr6	Kit
AA467197	Actn1
Prdm1	Fas
Sv2c	Lrig1
Abcb9	Nt5e
Dapk2	Cd83
Epdr1	Tcf7
Rassf6	Plxnc1
Adamts14	Ssh2
Ly6g5b	Hectd2
Chn2	Aff3
Slc37a2	Ifnar2
Tmem163	Sh3bp5
Glmn	Irf2bp2
S100a6	Ar
S100a4	Ephx1
Hilpda	Sft2d2
Epas1	Pik3r2
Serpinb9	Card6
Gzmd	Samd3
Gzmc	Il6ra
Gzmg	Gzf1
Lrrk1	Pkp4
Slc16a10	Sesn3
Styk1	Rasgef1a
Sub1	Pdlim1
Slc35d3	Atp2b2
Ica1	Fam53b
Cd200r1	Gzmk
Cd200r4	Klf4
F2rl2	Klf3
Cdkn2b	Arc
Rgs8	Gpr183
Ociad2	Pik3ip1
Mt2	Lif
Zfp652	Igsf3
Mt1	Pla2g4f
	Esm1
	Ctsz
	Gramd4
	Parp8
	Ccr2
	Scml4
	Car2
	Pacsin1
	Ramp3
	Napb
	Cd81
	Dpy19l3
	Prnp
	Asap1
	Galnt14
	Pou6f1
	Etv6
	Zfp467
	Ddc
	Armcx2
	Tnfsf14
	Trat1
	Cd9
	Galm
	Ssbp2

### Sheet: LEGs_1v3
Leading Edge genes enriched in at least 3 datasets
NR4A3core	NR4A1core
1500009L16Rik	Abca3
2900026A02Rik	Actn1
AA467197	Aff3
Adam8	Arhgap5
Asb2	Bmyc
Ccl4	Cd200
Ccr5	Cd83
Cdkn1a	Cpne3
Chsy1	Dapl1
Entpd1	Emb
Filip1	Ifnar2
Glrx	Kit
Gzma	Lad1
Gzmb	Lrig1
Gzmc	Mgat5
Gzmd	Parp3
Gzmg	Plxnc1
Hilpda	Sh2b3
Id2	Sh3bp5
Il10	Ssh2
Lat2	Synpo
Ly6g5b	Tbc1d4
Mt1	Tcf7
Mt2	Xcl1
Neb	Ar
Plac8	Arc
Prdm1	Arl4d
Prf1	Armcx2
Rgs8	Atp2b2
S100a4	Card6
S100a6	Ccr7
Sytl2	Cd81
	Cd9
	Clec2i
	Ctsz
	Dclk1
	Dpy19l3
	Ephx1
	Fam53b
	Fam84a
	Fas
	Galm
	Galnt14
	Gpr183
	Gramd4
	Gzf1
	Il6ra
	Inpp4b
	Irf2bp2
	Klf4
	Lif
	Napb
	Nsg2
	Parp8
	Pik3r2
	Pkp4
	Pla2g4f
	Pou6f1
	Prnp
	Rab37
	Ramp3
	Rasgef1a
	Samd3
	Sesn3
	Sft2d2
	Ssbp2
	Sspo
	Tnfsf14
	Ttn
	Zfp467
	Zhx2
