## Supplementary material for "Reversible control of T cell exhaustion by NR4A transcription factors revealed through targeted protein degradation": Table S5

### Sheet: gRNAs - Mouse
Mouse gRNA sequences
Target	gRNA Name	ID - Cut Site	Genome	Strand	Source	Target seq 5-3	PAM
Nr4a1	Mm.Cas9.NR4A1.1.AB	101270246	Mouse	+	IDT	ACCTTCATGGACGGGTACAC	CGG
Nr4a2	Mm.Cas9.NR4A2.1.AB	57110678	Mouse	+	IDT	AGTACTGACAACGATTTCGG	CGG
Nr4a3	Mm.Cas9.NR4A3.1.AC	48051362	Mouse	+	IDT	CCATGGACCTCGGTAGCACG	GGG

### Sheet: gRNAs - Human
Human gRNA sequences
Target	guide ID	Sequence (5' --> 3')	PAM Sequence	Strand for target	Notes
TRAC	trac_intron	CTGCCAGAGTTATATTGCTG	GGG	+	Selected from gRNA screen at TRAC
NR4A1	nr4a1_fn1	CCATATTGGGCTTGGATACA	GGG	-
NR4A1	nr4a1_fn3	CCCTGTATCCAAGCCCAATA	TGG	+
NR4A1	nr4a1_fn4	CCTGTATCCAAGCCCAATAT	GGG	+
NR4A1	nr4A1_fn9	GCTTGGATACAGGGCATCTC	TGG	-	Selected from gRNA screen at NR4A1
NR4A2	nr4a2_fn2	CTGCGCCTGAACACAAGGCA	TGG	+
NR4A2	nr4a2_fn4	CCATACTGCGCCTGAACACA	AGG	+
NR4A2	nr4a2_fn7	TCCAGCCATGCCTTGTGTTC	AGG	-	Selected from gRNA screen at NR4A2
NR4A2	nr4a2_fn8	GCCTGAACACAAGGCATGGC	TGG	+
NR4A3	nr4a3_fn1	CTATATTGGGCTTGGACGCA	GGG	-
NR4A3	nr4a3_fn4	GGACGCAGGGCATATCTGCA	GGG	-
NR4A3	nr4a3_fn8	GCTATATTGGGCTTGGACGC	AGG	-
NR4A3	nr4a3_fn9	TGGACGCAGGGCATATCTGC	AGG	-	Selected from gRNA screen at NR4A3

### Sheet: HDRTs - Human
HDRT Sequences for NR4A knock-in
	HDRT Sequence
construct name	5' Homology Arm	P2A	Fluorescent Reporter	P2A	Fusion protein	Spacer	V5 Tag	Spacer	3' Homology Arm
NR4A1	aggctagggcctctgcattaggctgccttcttaggcaggtgggctttcacttccagctcctcttccattttcacgatgtccttcttcctaggcactgcgaggggaggagaaaaggggctttgcagaggcctgggagtattcccaggaagtgcctggttggcgaaacaaccagggagctgctcctgggagctgggctgaggctttgctgggctgcctctcccactcacccttctcccggcccccaccatgccttccccatgggggaggggcagggggctggaggaacacagcttccccctgttctagcagagaaatgctggctgtatgcctcccctagggttcccaggctgactagggtgtggctggccttctgatggagcccactcatgctgggccgct…	GCAACAAACTTCTCACTACTCAAACAAGCAGGTGACGTGGAGGAGAATCCCGGcccc	agcaagggcgaggagctgttcaccggggtggtgcccatcctggtcgagctggacggcgacgtaaacggccacaagttcagcgtgcgcggcgagggcgagggcgatgccaccaacggcaagctgaccctgaagttcatctgcaccaccggcaagctgcccgtgccctggcccaccctcgtgaccaccctgacctacggcgtgcagtgcttcagccgctaccccgaccacatgaagcgccacgacttcttcaagtccgccatgcccgaaggctacgtccaggagcgcaccatcagcttcaaggacgacggcacctacaagacccgcgccgaggtgaagttcgagggcgacaccctggtgaaccgcatcgagctgaagggcatcgacttcaaggaggacggc…	GCTACTAACTTCAGCCTGCTGAAGCAGGCTGGAGACGTGGAGGAGAACCCTGGACCC	atgggagtgcaggtggaaaccatctccccaggagacgggcgcaccttccccaagcgcggccagacctgcgtggtgcactacaccgggatgcttgaagatggaaagaaagttgattcctcccgggacagaaacaagccctttaagtttatgctaggcaagcaggaggtgatccgaggctgggaagaaggggttgcccagatgagtgtgggtcagagagccaaactgactatatctccagattatgcctatggtgccactgggcacccaggcatcatcccaccacatgccactctcgtcttcgatgtggagcttctaaaactggaa	ggcggc	ggtaagcctatccctaaccctctcctcggtctcgattctacg	ggcggc	ccctgtatccaagcccaatatgggacaccagcaccgagtccgggaccccgtgaccacctggcaagcgaccccctgacccctgagttcatcaagcccaccatggacctggccagccccgaggcagcccccgctgcccccactgccctgcccagcttcagcaccttcatggacggctacacaggagagtttgacaccttcctctaccagctgccaggaacagtccagccatgctcctcagcctcctcctcggcctcctccacatcctcgtcctcagccacctcccctgcctctgcctccttcaagttcgaggacttccaggtgtacggctgctaccccggccccctgagcggcccagtggatgaggccctgtcctccagtggctctgactactatggcagc…
NR4A2	aggagattggacaggctggactccccattgcttttctaaaaatcttggaaactttgtccttcattgaattacgacactgtccacctttaatttcctcgaaaacgcctgtaactcggctgaaggttagtgcaacttcatttctttcctttactctccagagctccccaaacatcaagaaacaggacaaggcaaaccctgtaacttaaggtttgcccgacccatcgccttcgggaacaactttctcattgtgaaattcaacttcatttctagatggtcatttctagaaagagactgctgaatctgagcttcagagaagaggctcatctgagtgggatgagtgggggggtatgagggagatgtttggaaatacccaggagtgtagaccctcagtagcttttt…	GCAACAAACTTCTCACTACTCAAACAAGCAGGTGACGTGGAGGAGAATCCCGGcccc	atggtgagcaagggcgaggaggataacatggccatcatcaaggagttcatgcgcttcaaggtgcacatggagggctccgtgaacggccacgagttcgagatcgagggcgagggcgagggccgcccctacgagggcacccagaccgccaagctgaaggtgaccaagggtggccccctgcccttcgcctgggacatcctgtcccctcagttcatgtacggctccaaggcctacgtgaagcaccccgccgacatccccgactacttgaagctgtccttccccgagggcttcaagtgggagcgcgtgatgaacttcgaggacggcggcgtggtgaccgtgacccaggactcctccctgcaggacggcgagttcatctacaaggtgaagctgcgcggcaccaac…	GCTACTAACTTCAGCCTGCTGAAGCAGGCTGGAGACGTGGAGGAGAACCCTGGACCC	atgggagtgcaggtggaaaccatctccccaggagacgggcgcaccttccccaagcgcggccagacctgcgtggtgcactacaccgggatgcttgaagatggaaagaaagttgattcctcccgggacagaaacaagccctttaagtttatgctaggcaagcaggaggtgatccgaggctgggaagaaggggttgcccagatgagtgtgggtcagagagccaaactgactatatctccagattatgcctatggtgccactgggcacccaggcatcatcccaccacatgccactctcgtcttcgatgtggagcttctaaaactggaa	ggcggc	ggtaagcctatccctaaccctctcctcggtctcgattctacg	ggcggc	ccttgtgttcaggcgcagtatgggtcctcgcctcaaggagccagccccgcttctcagagctacagttaccactcttcgggagaatacagctccgatttcttaactccagagtttgtcaagtttagcatggacctcaccaacactgaaatcactgccaccacttctctccccagcttcagtacctttatggacaactacagcacaggctacgacgtcaagccaccttgcttgtaccaaatgcccctgtccggacagcagtcctccattaaggtagaagacattcagatgcacaactaccagcaacacagccacctgcccccccagtctgaggagatgatgccgcactccgggtcggtttactacaagccctcctcgcccccgacgcccaccaccccgggc…
NR4A3	aggctgctagccctattggaagagtggggatgaggtgggagaaagcaaccacaacgtgtgtgggcaacctcaattggcactcataaaatgttagaatgtcaactctctcccttggccactaaatctctcacagggtagtttttcttgcctaactcaggtttacaaatcaatgtgtatgccttgggggaccaatggcctctttcctcccaaataaaccactggctttctctttgtccccctaggttatagctgaggagcccactccaattagtttataggattcaaagcctctttttaaaaacatctctgagcttatgaggaaagacttcaagtttcccaaatctagtggaggacagggcaagggaggaaagataggtacaggagtccacaggaggccag…	GCAACAAACTTCTCACTACTCAAACAAGCAGGTGACGTGGAGGAGAATCCCGGcccc	atgagcgagctgattaaggagaacatgcacatgaagctgtacatggagggcaccgtggacaaccatcacttcaagtgcacatccgagggcgaaggcaagccctacgagggcacccagaccatgagaatcaaggtggtcgagggcggccctctccccttcgccttcgacatcctggctactagcttcctctacggcagcaagaccttcatcaaccacacccagggcatccccgacttcttcaagcagtccttccctgagggcttcacatgggagagagtcaccacatacgaagacgggggcgtgctgaccgctacccaggacaccagcctccaggacggctgcctcatctacaacgtcaagatcagaggggtgaacttcacatccaacggccctgtgatg…	GCTACTAACTTCAGCCTGCTGAAGCAGGCTGGAGACGTGGAGGAGAACCCTGGACCC	atgggagtgcaggtggaaaccatctccccaggagacgggcgcaccttccccaagcgcggccagacctgcgtggtgcactacaccgggatgcttgaagatggaaagaaagttgattcctcccgggacagaaacaagccctttaagtttatgctaggcaagcaggaggtgatccgaggctgggaagaaggggttgcccagatgagtgtgggtcagagagccaaactgactatatctccagattatgcctatggtgccactgggcacccaggcatcatcccaccacatgccactctcgtcttcgatgtggagcttctaaaactggaa	ggcggc	ggtaagcctatccctaaccctctcctcggtctcgattctacg	ggcggc	ccctgcgtccaagcccaatatagcccttcccctccaggttccagttatgcggcgcagacatacagctcggaatacaccacggagatcatgaaccccgactacaccaagctgaccatggaccttggcagcactgagatcacggctacagccaccacgtccctgcccagcatcagtaccttcgtggagggctactcgagcaactacgaactcaagccttcctgcgtgtaccaaatgcagcggcccttgatcaaagtggaggaggggcgggcgcccagctaccatcaccatcaccaccaccaccaccaccaccaccaccatcaccagcagcagcatcagcagccatccattcctccagcctccagcccggaggacgaggtgctgcccagcacctccatgtac…

### Sheet: Primers - Human
Primers
qPCR Primers (5' --> 3')
Sequence	Notes
AACATGCTACGCAGAGAGGGAGTGG	F ITR primer
CATGAGACAAGGAACCCCTAGTGATGGA	R ITR primer
gRNA Screening Primers (5' --> 3')
Sequence	Notes
TCTCCCACTCACCCTTCTCC	F primer for NR4A1_fn1, fn3, fn4, fn9
AAAGAAGGCTGGAGGCTGTG	R primer for NR4A1_fn1, fn3, fn4, fn9
TGTAGTAAACCGACCCGGAG	F primer for NR4A2_fn2, fn4, fn7, fn8
CCAGAGCTCCCCAAACATCAA	R primer for NR4A2_fn2, fn4, fn7, fn8
GACCAATGGCCTCTTTCCTCC	F primer for NR4A3_fn1, fn4, fn8, fn9
TGCCTCGTCCCATAACGCC	R primer for NR4A3_fn1, fn4, fn8, fn9
